# Coevolution of interacting proteins through non-contacting and non-specific mutations

**DOI:** 10.1101/2021.10.07.463098

**Authors:** David Ding, Anna G. Green, Boyuan Wang, Thuy-Lan Vo Lite, Eli N. Weinstein, Debora S. Marks, Michael T. Laub

## Abstract

Proteins often accumulate neutral mutations that do not affect current functions^1^ but can profoundly influence future mutational possibilities and functions^2–4^. Understanding such hidden potential has major implications for protein design and evolutionary forecasting^5–7^, but has been limited by a lack of systematic efforts to identify potentiating mutations^8,9^. Here, through the comprehensive analysis of a bacterial toxin-antitoxin system, we identified all possible single substitutions in the toxin that enable it to tolerate otherwise interface-disrupting mutations in its antitoxin. Strikingly, the majority of enabling mutations in the toxin do not contact, and promote tolerance non-specifically to, many different antitoxin mutations, despite covariation in homologs occurring primarily between specific pairs of contacting residues across the interface. In addition, the enabling mutations we identified expand future mutational paths that both maintain old toxin-antitoxin interactions and form new ones. These non-specific mutations are missed by widely used covariation and machine learning methods^10,11^. Identifying such enabling mutations will be critical for ensuring continued binding of therapeutically relevant proteins, such as antibodies, aimed at evolving targets^12–14^.
