## Supplemental Table 3 for "Coevolution of interacting proteins through non-contacting and non-specific mutations"

### Sheet: Sheet1
Table S3. Created strains.
ML number	species	resistance markers	strain background	plasmid
3482	E coli	chlor/1% glucose	BW27783	pBAD33-ParE3
3483	E coli	carb	BW27783	pEXT20-ParD3
3484	E coli	carb	BW27783	pEXT20-empty
3485	E coli	carb	BW27783	pEXT20-ParD3(G62L)
3486	E coli	carb	BW27783	pEXT20-ParD3(G62A)
3487	E coli	carb	BW27783	pEXT20-ParD3(G62D)
3488	E coli	carb	BW27783	pEXT20-ParD3(G62Y)
3489	E coli	carb	BW27783	pEXT20-ParD3(A16K)
3490	E coli	carb	BW27783	pEXT20-ParD3(K63D)
3491	E coli	carb	BW27783	pEXT20-ParD3(E79H)
3492	E coli	carb	BW27783	pEXT20-ParD3(F73K)
3493	E coli	carb	BW27783	pEXT20-ParD3(W59A)
3494	E coli	carb	BW27783	pEXT20-ParD3(W59V)
3495	E coli	carb	BW27783	pEXT20-ParD3(W59L)
3496	E coli	carb	BW27783	pEXT20-ParD3(W59T)
3497	E coli	carb	BW27783	pEXT20-ParD3(A80L)
3498	E coli	carb	BW27783	pEXT20-ParD3(A80K)
3499	E coli	carb	BW27783	pEXT20-ParD3(R81A)
3500	E coli	carb	BW27783	pEXT20-ParD3(R81D)
3501	E coli	carb	BW27783	pEXT20-ParD3(R77L)
3502	E coli	carb	BW27783	pEXT20-ParD3(R77F)
3503	E coli	carb	BW27783	pEXT20-ParD3(F73A)
3504	E coli	carb	BW27783	pEXT20-ParD3(F73L)
3505	E coli	carb	BW27783	pEXT20-ParD3(K63L)
3506	E coli	carb	BW27783	pEXT20-ParD3(E79R)
3507	E coli	carb	BW27783	pEXT20-ParD3(E79K)
3508	E coli	carb	BW27783	pEXT20-ParD3(G66A)
3509	E coli	carb	BW27783	pEXT20-ParD3(G66D)
3510	E coli	carb	BW27783	pEXT20-ParD3(E61A)
3511	E coli	carb	BW27783	pEXT20-ParD3(E61R)
3512	E coli	carb	BW27783	pEXT20-ParD3(E61Q)
3513	E coli	carb	BW27783	pEXT20-ParD3(V71F)
3514	E coli	carb	BW27783	pEXT20-ParD3(D60I)
3515	E coli	carb	BW27783	pEXT20-ParD3(K44R)
3516	E coli	carb	BW27783	pEXT20-ParD3(V17F)
3517	E coli	carb	BW27783	pEXT20-ParD3(I33V)
3518	E coli	carb	BW27783	pEXT20-ParD3(E26R)
3519	E coli	carb	BW27783	pEXT20-ParD3(W41L)
3520	E coli	chlor/1% glucose	Top10	pBAD33-ParE3(V5L)
3521	E coli	chlor/1% glucose	Top10	pBAD33-ParE3(A66F)
3522	E coli	chlor/1% glucose	Top10	pBAD33-ParE3(D55E)
3523	E coli	chlor/1% glucose	Top10	pBAD33-ParE3(V75C)
3524	E coli	chlor/1% glucose	Top10	pBAD33-ParE3(N99V)
3525	E coli	chlor/1% glucose	Top10	pBAD33-ParE3(R100W)
3526	E coli	chlor/1% glucose	Top10	pBAD33-ParE3(E87M)
3527	E coli	chlor/1% glucose	Top10	pBAD33-ParE3(A66I)
3528	E coli	chlor/1% glucose	Top10	pBAD33-ParE3(V5L/A66F)
3529	E coli	chlor/1% glucose	Top10	pBAD33-ParE3(V5L/D55E)
3530	E coli	chlor/1% glucose	Top10	pBAD33-ParE3(V5L/A66F)
3531	E coli	chlor/1% glucose	Top10	pBAD33-ParE3(V5L/D55E)
3532	E coli	carb/chlor/1% glucose	BW27783	pBAD33-ParE3,pEXT20-ParD3
3533	E coli	carb/chlor/1% glucose	BW27783	pBAD33-ParE3,pEXT20-empty
3534	E coli	carb/chlor/1% glucose	BW27783	pBAD33-ParE3,pEXT20-ParD3(G62L)
3535	E coli	carb/chlor/1% glucose	BW27783	pBAD33-ParE3,pEXT20-ParD3(W59T)
3536	E coli	carb/chlor/1% glucose	BW27783	pBAD33-ParE3,pEXT20-ParD3(F73K)
3537	E coli	carb/chlor/1% glucose	BW27783	pBAD33-ParE3,pEXT20-ParD3(K63L)
3538	E coli	carb/chlor/1% glucose	BW27783	pBAD33-ParE3(V5L),pEXT20-empty
3539	E coli	carb/chlor/1% glucose	BW27783	pBAD33-ParE3(A66F),pEXT20-empty
3540	E coli	carb/chlor/1% glucose	BW27783	pBAD33-ParE3(W85P),pEXT20-ParD3(W59T)
3541	E coli	carb/chlor/1% glucose	BW27783	pBAD33-ParE3(G94_),pEXT20-ParD3(W59T)
3542	E coli	carb/chlor/1% glucose	BW27783	pBAD33-ParE3(V75G),pEXT20-ParD3(W59T)
3543	E coli	carb/chlor/1% glucose	BW27783	pBAD33-ParE3(P8N),pEXT20-ParD3(W59T)
3544	E coli	carb/chlor/1% glucose	BW27783	pBAD33-ParE3(V5L),pEXT20-ParD3(W59T)
3545	E coli	carb/chlor/1% glucose	BW27783	pBAD33-ParE3(V5L),pEXT20-ParD3(G62L)
3546	E coli	carb/chlor/1% glucose	BW27783	pBAD33-ParE3(E37D),pEXT20-ParD3(G62L)
3547	E coli	carb/chlor/1% glucose	BW27783	pBAD33-ParE3(G81Y),pEXT20-ParD3(G62L)
3548	E coli	carb/chlor/1% glucose	BW27783	pBAD33-ParE3(P8A),pEXT20-ParD3(G62L)
3549	E coli	carb/chlor/1% glucose	BW27783	pBAD33-ParE3(R52L),pEXT20-ParD3(G62L)
3550	E coli	chlor/1% glucose	BW27783	pBAD33-ParE3 single mutant library
3551	E coli	carb	BW27783	pEXT20-ParD3 single mutant library
3552	NA	NA	NA	pBAD33-ParE3 single mutant library plasmid
3553	NA	NA	NA	pEXT20-ParD3 single mutant library plasmid
